# *XIST* Is a Key Modulator Associated with the Adhesome Network

**DOI:** 10.64898/2026.04.21.719966

**Authors:** Dongning Chen, Nolan Origer, Sha Sun, Timothy L. Downing

**Affiliations:** Department of Developmental and Cell Biology, University of California, Irvine, CA 92697, USA; Department of Biomedical Engineering, University of California, Irvine, CA 92697, USA; Department of Systems Biology, University of California, Irvine, CA 92697, USA; Department of Microbiology and Molecular Genetics, University of California, Irvine, CA 92697, USA

**Keywords:** lncRNA, *XIST*, adhesome, stemness, epigenetics

## Abstract

A long non-coding RNA (lncRNA) known as the X-inactivation specific transcript (*XIST*) plays a central role in X chromosome inactivation – a transcriptional process that silences one of the two X chromosomes in females to ensure dosage compensation between males and females. Much research has been conducted on how *XIST* regulates X chromosome transcription critical to embryonic development, but recent studies suggest a non-canonical role for *XIST* in regulating cancer stem cells and cellular plasticity. As cell adhesion and adhesome genes are integral to the regulation of cancer stemness, we explored the previously unrecognized link between *XIST* and the adhesome network. By performing gene expression and gene ontology analysis on *XIST*-knockdown ovarian cancer cells, our study showed that *XIST* loss altered adhesome gene expression and downstream adhesion pathways. Using Genotype-Tissue Expression (GTEx) and The Cancer Genome Atlas (TCGA) datasets, we identified distinct correlations between *XIST* lncRNA and adhesome genes across normal and cancer tissue samples, which are associated with cell stemness. Furthermore, network analysis suggests that *XIST* may interact with specific adhesome genes within the cell nucleus. This interaction may have significant functional implications, as demonstrated by the hazard ratio analysis of *XIST* and adhesome gene expression in relation to clinical outcomes. Overall, our results show that among well-annotated functional lncRNAs, *XIST* appears to be a modulator strongly associated with the adhesome network and cell stemness. Our findings thus support a novel link between lncRNA-mediated epigenetic regulation of cell adhesion genes, highlighting *XIST* as a key regulator contributing to the adhesome network.

**Significance Statement:** This study identified that *XIST*, a long non-coding RNA essential for X-chromosome dosage compensation and embryonic development, plays a significant role in modulating the adhesome network. We found that *XIST* knockdown affected adhesion pathways in ovarian cancer cells, whereas *XIST* expression is strongly correlated with adhesome gene expression across all tissues. We observed that the interaction between *XIST* and adhesome genes changes significantly between tumors and normal tissues, and this altered interaction is associated with certain cancer outcomes. These findings reveal a possible link between lncRNA-mediated regulation and adhesome control that is associated with cell stemness signatures and the emergence of cancerous tissues.
