## Supplementary Table 2 for "*XIST* Is a Key Modulator Associated with the Adhesome Network"

### Sheet: Sheet1
Supplementary Table 2. XIST-dependent effect in hazard ratios of adhesome genes	For each adhesome gene, hazard ratios (HRs) were calculated for tumors in the highest (High) and lowest (Low) quartiles of XIST expression. The effect of XIST on each adhesome gene was quantified as the absolute log2 ratio of HRs between High- and Low-XIST groups (abs_log2_HR_ratio). Statistical significance was assessed by the Wald test (Wald_p_value). Genes were annotated by subcellular localiz…
gene	Localization	HR_low XIST	HR_high XIST	abs_log2_HR_ratio	Wald_p_value
ABI1	Nuclear-localized	1.0817	0.119237	3.1814	0.00710244
ABI2	Nuclear-localized	0.819459	4.66666	2.50965	0.00368525
ABI3	Non-nuclear-localized	1.58605	1.60009	0.0127157	0.984948
ABL1	Nuclear-localized	0.753251	2.04991	1.44436	0.0995642
ACP1	Non-nuclear-localized	0.903211	7.16649	2.98813	0.00491881
ACTB	Nuclear-localized	1.0869	0.134407	3.01554	0.00451484
ACTN1	Non-nuclear-localized	1.46787	1.08018	0.442454	0.477713
ACTN4	Nuclear-localized	0.691564	0.617921	0.162441	0.829856
ACTR3	Nuclear-localized	0.630917	0.666181	0.0784652	0.945411
ADAM10	Nuclear-localized	0.687216	2.25199	1.71236	0.0188693
ADAM12	Nuclear-localized	1.14104	1.05547	0.112454	0.694993
ADAM9	Non-nuclear-localized	1.0871	0.523957	1.05297	0.0155395
ADD1	Nuclear-localized	2.30848	0.162652	3.82708	3.39767364949672e-05
AGAP2	Nuclear-localized	0.932526	0.825957	0.175077	0.587105
AJAP1	Non-nuclear-localized	1.02328	0.878661	0.219819	0.16627
AKAP5	Non-nuclear-localized	0.977183	1.12002	0.19682	0.550439
AKT1	Nuclear-localized	0.804606	0.134128	2.58467	0.00435244
ANK3	Non-nuclear-localized	1.05805	0.512234	1.04653	0.0029771
ANKRD28	Nuclear-localized	1.02585	0.349025	1.55542	0.0537551
ARF1	Non-nuclear-localized	0.617952	3.76781	2.60816	0.0224294
ARF6	Non-nuclear-localized	0.99846	3.69676	1.88848	0.0305874
ARHGAP12	Non-nuclear-localized	1.32142	2.02413	0.615212	0.455673
ARHGAP21	Non-nuclear-localized	1.02247	5.22028	2.35206	0.000948153
ARHGAP24	Non-nuclear-localized	0.877492	1.33484	0.60521	0.0909278
ARHGAP26	Non-nuclear-localized	0.93354	1.29211	0.46895	0.279649
ARHGAP32	Nuclear-localized	1.0783	3.93368	1.86712	0.000316741
ARHGAP35	Nuclear-localized	0.827098	1.9254	1.21903	0.107626
ARHGAP5	Non-nuclear-localized	0.95947	0.730963	0.392441	0.599925
ARHGEF12	Non-nuclear-localized	0.822835	0.0481095	4.09621	5.22139365219942e-05
ARHGEF2	Non-nuclear-localized	0.968391	1.46887	0.601046	0.33921
ARHGEF6	Non-nuclear-localized	0.965019	1.05866	0.133608	0.775754
ARHGEF7	Non-nuclear-localized	0.968626	1.70414	0.815036	0.273493
ARPC2	Nuclear-localized	0.415104	1.8123	2.12627	0.0795495
ARVCF	Nuclear-localized	1.12936	0.716887	0.655691	0.194573
ASAP2	Non-nuclear-localized	0.979025	1.37113	0.485952	0.342698
ASAP3	Nuclear-localized	1.55803	0.772091	1.01288	0.0123249
BCAR1	Non-nuclear-localized	1.01838	0.313966	1.6976	0.00734291
BCAR3	Non-nuclear-localized	0.999075	0.634271	0.655495	0.0758202
CALR	Nuclear-localized	1.19141	1.04529	0.188763	0.785286
CAPN1	Non-nuclear-localized	1.13076	0.271659	2.05742	0.0149402
CAPN2	Nuclear-localized	0.999922	1.78036	0.832282	0.165711
CAPZA1	Non-nuclear-localized	1.01083	0.332112	1.6058	0.195878
CASP3	Nuclear-localized	1.11705	1.24422	0.155559	0.835563
CASP8	Nuclear-localized	1.36617	0.173432	2.9777	4.03922041836147e-06
CASS4	Non-nuclear-localized	0.799041	1.20447	0.592052	0.142297
CAV1	Non-nuclear-localized	0.957254	0.688318	0.475826	0.172119
CBL	Non-nuclear-localized	1.66772	2.98838	0.841484	0.365429
CBLL1	Nuclear-localized	1.34967	1.45795	0.111335	0.898623
CD151	Non-nuclear-localized	1.56192	0.601811	1.37594	0.0321239
CD2AP	Nuclear-localized	0.775623	1.64916	1.08831	0.200345
CD47	Non-nuclear-localized	0.70242	0.669113	0.0700836	0.886011
CDC42	Non-nuclear-localized	0.61051	16.0811	4.7192	8.27137501220321e-05
CDH1	Non-nuclear-localized	0.958399	0.733561	0.38571	0.148037
CDH10	Non-nuclear-localized	1.05064	1.08846	0.0510253	0.756373
CDH11	Non-nuclear-localized	1.08779	0.83351	0.384132	0.312216
CDH12	Non-nuclear-localized	1.08365	1.07222	0.0153065	0.895033
CDH15	Non-nuclear-localized	1.03123	0.939686	0.134116	0.454065
CDH18	Non-nuclear-localized	1.01512	1.09689	0.111768	0.412447
CDH19	Non-nuclear-localized	0.999364	0.814272	0.295499	0.0249046
CDH2	Non-nuclear-localized	1.04332	1.15718	0.149438	0.427581
CDH20	Non-nuclear-localized	1.0674	1.02273	0.0616755	0.700721
CDH22	Non-nuclear-localized	0.960652	0.964669	0.00602043	0.962401
CDH24	Non-nuclear-localized	0.795753	0.347417	1.19565	0.0120882
CDH3	Non-nuclear-localized	0.964074	1.08593	0.171716	0.471634
CDH4	Non-nuclear-localized	1.01836	1.00651	0.0168865	0.905394
CDH5	Nuclear-localized	1.08534	1.54543	0.509866	0.378971
CDH6	Nuclear-localized	1.00337	1.2161	0.27741	0.193607
CDH7	Non-nuclear-localized	0.94533	0.898921	0.0726251	0.595187
CDH8	Non-nuclear-localized	0.994903	1.23564	0.312632	0.0367124
CDH9	Non-nuclear-localized	0.980452	0.93519	0.0681865	0.663075
CEACAM1	Non-nuclear-localized	0.955658	1.30376	0.448112	0.0641014
CFL1	Nuclear-localized	0.768469	2.20184	1.51865	0.189537
CGNL1	Non-nuclear-localized	0.874777	1.02122	0.223303	0.37388
CIB1	Nuclear-localized	1.36806	0.768737	0.831572	0.245496
CIB2	Non-nuclear-localized	1.07663	0.921299	0.224779	0.425926
CLIP1	Nuclear-localized	1.91493	0.157725	3.60181	3.61670330817354e-05
CORO1B	Non-nuclear-localized	1.23592	2.68678	1.12029	0.200732
CORO2A	Non-nuclear-localized	1.44102	1.24625	0.209493	0.548058
CRK	Nuclear-localized	1.30909	2.07544	0.66485	0.529725
CRKL	Nuclear-localized	0.955321	0.285048	1.74478	0.077929
CSK	Non-nuclear-localized	0.991328	0.441834	1.16586	0.217657
CSNK1E	Nuclear-localized	1.47038	2.75655	0.906676	0.249335
CSNK2A1	Nuclear-localized	0.945163	3.19147	1.75559	0.0792596
CSRP1	Nuclear-localized	1.00669	1.97847	0.974764	0.0625137
CTNNA1	Non-nuclear-localized	1.01253	2.55019	1.33264	0.185089
CTNNA2	Nuclear-localized	1.10486	1.06687	0.0504812	0.735238
CTNNA3	Non-nuclear-localized	0.955278	0.936089	0.0292751	0.874777
CTNNB1	Nuclear-localized	1.12546	0.162382	2.79305	0.000262188
CTNND1	Nuclear-localized	0.849501	0.701032	0.277135	0.753903
CTNND2	Nuclear-localized	0.907984	1.12791	0.312909	0.0146994
CTTN	Non-nuclear-localized	0.993568	2.68646	1.43502	0.13822
CYTH2	Non-nuclear-localized	0.792924	0.6283	0.33573	0.670912
DBN1	Non-nuclear-localized	0.888348	0.431983	1.04015	0.0385491
DEF6	Nuclear-localized	0.808187	1.67138	1.04828	0.0690179
DIAPH1	Nuclear-localized	0.919189	1.13454	0.303677	0.725352
DLC1	Nuclear-localized	0.877708	0.512052	0.77745	0.0872339
DLG1	Nuclear-localized	1.18255	1.72118	0.541493	0.441381
DLG5	Non-nuclear-localized	0.866576	0.492323	0.815721	0.101204
DNM2	Nuclear-localized	0.571334	2.06331	1.85256	0.0272931
DOCK1	Nuclear-localized	0.925948	0.744864	0.313955	0.615754
DYNC1H1	Non-nuclear-localized	0.865898	2.10912	1.28437	0.220684
ECT2	Nuclear-localized	1.08081	0.508831	1.08686	0.0998568
EGFR	Nuclear-localized	1.20465	1.30259	0.112773	0.699029
ELMO1	Non-nuclear-localized	0.894745	0.460622	0.957891	0.029018
ENAH	Non-nuclear-localized	1.08647	0.721314	0.59095	0.255685
ENG	Nuclear-localized	1.13957	5.33329	2.22653	0.0027692
EPB41	Nuclear-localized	1.05876	0.671424	0.657077	0.314386
EXOC3	Non-nuclear-localized	0.639102	0.694024	0.118938	0.837577
EZR	Nuclear-localized	1.8162	1.62549	0.16005	0.757528
FABP3	Non-nuclear-localized	0.965708	0.839197	0.202577	0.356157
FAT1	Nuclear-localized	1.01533	1.06738	0.0721251	0.830449
FBLIM1	Nuclear-localized	0.948426	1.3545	0.514154	0.271501
FER	Nuclear-localized	0.705497	0.795912	0.173968	0.774465
FERMT1	Non-nuclear-localized	0.958221	0.737388	0.377934	0.0488789
FERMT2	Nuclear-localized	0.531563	1.22311	1.20224	0.0652922
FERMT3	Non-nuclear-localized	1.65541	0.877218	0.916183	0.13954
FHL2	Nuclear-localized	0.847539	0.785306	0.110025	0.714485
FLNA	Nuclear-localized	1.19941	3.34088	1.4779	0.0218446
FLNB	Nuclear-localized	1.17387	0.702345	0.741017	0.160428
FSCN1	Non-nuclear-localized	0.912568	1.11118	0.284094	0.468985
FYN	Nuclear-localized	0.857883	1.64131	0.935998	0.0252586
GAB1	Non-nuclear-localized	1.6922	3.9321	1.2164	0.0505631
GIT1	Non-nuclear-localized	0.844408	1.31124	0.634918	0.405158
GIT2	Nuclear-localized	1.45013	1.0469	0.470067	0.633735
GNA12	Non-nuclear-localized	1.06605	1.47147	0.464977	0.582565
GRB2	Nuclear-localized	0.662391	0.121429	2.44757	0.00876276
GRB7	Non-nuclear-localized	1.08134	1.44034	0.41358	0.141634
HAX1	Nuclear-localized	1.11751	0.319997	1.80415	0.0782686
HEG1	Non-nuclear-localized	1.00748	0.118926	3.08262	2.57420751381687e-11
HRAS	Nuclear-localized	1.08389	1.20663	0.154766	0.828204
HSPA2	Nuclear-localized	0.884868	1.16282	0.3941	0.117493
HSPB1	Nuclear-localized	0.971833	1.02151	0.0719182	0.860675
ILK	Nuclear-localized	0.73462	1.27977	0.800817	0.439126
ILKAP	Nuclear-localized	1.20317	0.834872	0.527218	0.549605
INPP5D	Non-nuclear-localized	0.718795	0.888592	0.305942	0.447359
INPPL1	Nuclear-localized	1.30025	1.16046	0.164087	0.82502
INSR	Nuclear-localized	1.17276	0.927936	0.337814	0.50042
IQGAP1	Nuclear-localized	0.756224	0.938011	0.31079	0.693891
IRS1	Nuclear-localized	1.0778	1.09695	0.0254119	0.935805
ITGA1	Non-nuclear-localized	0.830892	0.835159	0.00738865	0.989161
ITGA10	Non-nuclear-localized	1.10012	1.24315	0.176341	0.519132
ITGA11	Non-nuclear-localized	0.832189	0.978869	0.234203	0.468663
ITGA2	Nuclear-localized	0.968148	0.545438	0.827813	0.00994051
ITGA3	Non-nuclear-localized	0.921856	0.996956	0.112989	0.792911
ITGA4	Non-nuclear-localized	1.15143	0.378467	1.60519	7.36511934043005e-05
ITGA5	Non-nuclear-localized	0.980546	0.73471	0.41641	0.458319
ITGA6	Non-nuclear-localized	0.988825	0.713243	0.471322	0.222214
ITGA7	Non-nuclear-localized	1.03603	0.913205	0.182051	0.630882
ITGA8	Non-nuclear-localized	1.2318	0.578331	1.0908	0.000269449
ITGA9	Non-nuclear-localized	0.999835	1.12939	0.175778	0.595573
ITGAD	Non-nuclear-localized	0.970185	0.875163	0.148708	0.433776
ITGAE	Non-nuclear-localized	0.973199	1.03858	0.0938045	0.869132
ITGAL	Non-nuclear-localized	0.685364	1.9995	1.5447	0.0014427
ITGAM	Non-nuclear-localized	0.931437	1.0685	0.198059	0.673122
ITGAV	Non-nuclear-localized	1.05397	2.0402	0.952884	0.0528533
ITGAX	Non-nuclear-localized	1.40565	0.898694	0.645337	0.208456
ITGB1	Non-nuclear-localized	1.52344	0.440063	1.79156	0.0915828
ITGB1BP1	Nuclear-localized	1.08782	0.0478085	4.50803	4.37973098810218e-06
ITGB2	Non-nuclear-localized	1.10566	0.253054	2.12739	0.0022909
ITGB3	Nuclear-localized	0.992589	1.47743	0.573822	0.0258272
ITGB3BP	Nuclear-localized	1.42741	0.448898	1.66894	0.0101155
ITGB4	Nuclear-localized	1.0453	1.6946	0.697036	0.0489074
ITGB5	Non-nuclear-localized	0.840367	1.38567	0.721496	0.193743
ITGB6	Nuclear-localized	1.0206	0.782929	0.382465	0.0465557
ITGB7	Non-nuclear-localized	0.777816	0.440467	0.820397	0.0254043
ITGB8	Non-nuclear-localized	1.01756	0.916523	0.150871	0.541779
JUP	Nuclear-localized	1.48554	0.990259	0.585109	0.264131
KCNH2	Non-nuclear-localized	0.948358	0.894887	0.0837257	0.651115
KEAP1	Nuclear-localized	1.16077	1.23614	0.0907658	0.911586
KRIT1	Non-nuclear-localized	1.07411	0.499961	1.10325	0.166151
KTN1	Non-nuclear-localized	0.901063	0.364416	1.30604	0.0957617
LASP1	Non-nuclear-localized	1.00523	2.65431	1.40082	0.0646696
LAYN	Non-nuclear-localized	1.11314	1.46466	0.39593	0.270164
LDB3	Non-nuclear-localized	0.867452	1.15047	0.407368	0.0993363
LIMA1	Non-nuclear-localized	1.00907	1.85125	0.875473	0.104849
LIMK1	Nuclear-localized	0.672892	1.6788	1.31898	0.0438005
LIMS1	Non-nuclear-localized	1.126	0.42013	1.4223	0.062913
LIMS2	Nuclear-localized	0.843751	1.22047	0.532548	0.240992
LIN7A	Non-nuclear-localized	1.04748	1.23369	0.236063	0.266279
LMO7	Nuclear-localized	1.14193	1.12872	0.0167967	0.966079
LPP	Nuclear-localized	0.835121	0.534889	0.642746	0.337123
LPXN	Nuclear-localized	0.801098	1.96109	1.29161	0.0307611
LRP1	Nuclear-localized	1.34925	0.38438	1.81155	0.00113213
LYN	Nuclear-localized	0.875506	3.42413	1.96755	8.56861377007689e-05
MACF1	Non-nuclear-localized	1.12707	0.552133	1.02949	0.149801
MAGI1	Nuclear-localized	0.990818	1.89066	0.932199	0.0803
MAPK1	Nuclear-localized	1.71431	1.0049	0.770578	0.501421
MAPK8	Nuclear-localized	0.887914	3.01403	1.7632	0.0543847
MAPK8IP3	Non-nuclear-localized	1.08249	0.648153	0.739952	0.268566
MARCKS	Nuclear-localized	0.869712	1.31014	0.591114	0.263253
MET	Non-nuclear-localized	1.35872	2.05228	0.594971	0.0354412
MMP14	Nuclear-localized	0.895786	3.06868	1.77639	0.00137521
MPP7	Nuclear-localized	0.808896	0.875163	0.113599	0.684599
MSN	Nuclear-localized	0.85738	1.42917	0.73717	0.206637
MYH10	Nuclear-localized	1.16756	0.726843	0.683781	0.114952
MYH9	Nuclear-localized	0.983062	1.50319	0.612676	0.494457
MYO6	Nuclear-localized	0.889308	1.18553	0.41478	0.476131
MYO7A	Non-nuclear-localized	0.759742	0.953305	0.327429	0.310768
MYOM1	Non-nuclear-localized	1.12837	0.939793	0.263828	0.342462
NCK2	Non-nuclear-localized	1.77086	1.43832	0.30006	0.66484
NDEL1	Nuclear-localized	1.07926	1.22628	0.18425	0.851195
NEDD9	Nuclear-localized	0.895398	0.82547	0.117313	0.741068
NEXN	Non-nuclear-localized	1.06307	1.15411	0.118546	0.760123
NF2	Nuclear-localized	0.783868	0.937012	0.257457	0.723111
NISCH	Nuclear-localized	1.13974	8.12805	2.8342	0.00334908
NME1	Nuclear-localized	1.31546	1.27813	0.0415321	0.951916
NRP1	Non-nuclear-localized	1.11544	1.63468	0.551397	0.272656
NRP2	Non-nuclear-localized	1.13089	1.05834	0.0956642	0.780844
NUDT16L1	Nuclear-localized	0.765176	0.582801	0.392789	0.606746
NUMB	Nuclear-localized	1.71253	0.838274	1.03063	0.34563
OSTF1	Non-nuclear-localized	1.15599	0.853056	0.438413	0.621131
PABPC1	Nuclear-localized	2.06192	1.8606	0.148215	0.809235
PAK1	Nuclear-localized	0.866034	0.547729	0.660962	0.196953
PALLD	Nuclear-localized	0.702598	0.58993	0.252157	0.596032
PARD3	Non-nuclear-localized	0.983939	0.334802	1.55526	0.0115138
PARVA	Nuclear-localized	1.37409	1.00243	0.454976	0.508861
PARVB	Non-nuclear-localized	1.23054	1.43486	0.221618	0.511795
PDE4D	Nuclear-localized	0.894097	1.83701	1.03886	0.00122776
PDPK1	Nuclear-localized	0.824222	5.03881	2.61198	0.00695632
PDZD2	Nuclear-localized	0.971581	0.701565	0.469757	0.0792687
PEAK1	Non-nuclear-localized	1.21534	1.49754	0.301233	0.686011
PFN1	Nuclear-localized	0.748201	0.442635	0.757309	0.530251
PIK3CA	Non-nuclear-localized	1.23711	8.68687	2.81186	0.00201053
PIP5K1C	Nuclear-localized	0.77435	1.80442	1.22048	0.201552
PKD1	Nuclear-localized	0.546654	0.413157	0.403936	0.655703
PKP4	Nuclear-localized	0.911306	0.11858	2.94207	2.59067947816494e-05
PLAUR	Non-nuclear-localized	1.09659	1.86479	0.765995	0.0818434
PLCG1	Nuclear-localized	0.808252	0.511126	0.661127	0.367825
PLD1	Non-nuclear-localized	0.745927	1.2583	0.754368	0.0641966
PLEC	Non-nuclear-localized	1.04051	1.90119	0.869609	0.224427
PLEKHA7	Nuclear-localized	0.923446	0.857704	0.106548	0.809209
PPFIA1	Non-nuclear-localized	0.750598	0.210002	1.83764	0.0393533
PPM1F	Nuclear-localized	0.57008	1.73938	1.60934	0.0833441
PPM1M	Nuclear-localized	1.30014	6.92656	2.41347	0.00185929
PPP2CA	Nuclear-localized	3.21917	5.02498	0.642431	0.635005
PRKACA	Nuclear-localized	1.9313	0.195276	3.30599	0.00042197
PRKCA	Nuclear-localized	0.988651	1.18532	0.261744	0.416582
PRKCD	Nuclear-localized	0.58635	1.36803	1.22226	0.0195556
PRKD1	Nuclear-localized	1.01605	1.52056	0.581636	0.100802
PRNP	Nuclear-localized	0.837206	0.638256	0.391449	0.446017
PSEN1	Nuclear-localized	0.416279	0.588868	0.500395	0.642957
PTEN	Nuclear-localized	0.924986	0.810993	0.189741	0.717039
PTK2	Nuclear-localized	0.620576	0.349419	0.82865	0.383595
PTK2B	Nuclear-localized	0.826343	2.85996	1.79118	0.000231508
PTPN1	Non-nuclear-localized	1.22823	1.09608	0.16423	0.808103
PTPN11	Nuclear-localized	0.410195	13.674	5.05899	6.95308845632958e-06
PTPN12	Nuclear-localized	1.13575	0.736465	0.624953	0.478239
PTPN14	Nuclear-localized	1.17521	0.717292	0.712292	0.156801
PTPN2	Nuclear-localized	0.542259	2.71543	2.32413	0.00260979
PTPN6	Nuclear-localized	1.26894	1.72957	0.446788	0.494577
PTPRA	Non-nuclear-localized	1.72763	1.06008	0.704627	0.474285
PTPRF	Non-nuclear-localized	0.8553	2.32416	1.44221	0.00373892
PTPRH	Non-nuclear-localized	1.17106	1.3739	0.230464	0.215849
PTPRJ	Non-nuclear-localized	1.02612	0.316106	1.69871	0.000714324
PTPRK	Non-nuclear-localized	1.38539	0.911511	0.603961	0.16954
PTPRM	Non-nuclear-localized	0.962081	1.40009	0.541287	0.130643
PTPRO	Non-nuclear-localized	1.05765	1.06642	0.0119099	0.961422
PTPRT	Non-nuclear-localized	1.03231	1.1726	0.183841	0.154273
PTPRU	Non-nuclear-localized	1.08989	0.684342	0.671392	0.0133436
PVR	Non-nuclear-localized	0.970781	1.23379	0.345877	0.507447
PXN	Non-nuclear-localized	0.655652	1.07906	0.718775	0.290026
RAC1	Non-nuclear-localized	1.05888	2.33502	1.1409	0.223858
RACGAP1	Nuclear-localized	1.3874	2.23079	0.685167	0.370584
RAP1A	Non-nuclear-localized	0.745056	7.4542	3.32263	0.00296704
RAPGEF1	Non-nuclear-localized	0.579717	0.516769	0.165827	0.852958
RAPGEF2	Non-nuclear-localized	0.657184	0.270508	1.28063	0.126881
RASA1	Non-nuclear-localized	0.905572	1.07109	0.242182	0.74075
RAVER1	Nuclear-localized	1.09164	2.19732	1.00925	0.232531
RDX	Non-nuclear-localized	1.19687	2.36486	0.982493	0.0508318
RHOA	Nuclear-localized	0.65687	0.143322	2.19635	0.0646905
RHOU	Non-nuclear-localized	1.024	1.06316	0.0541524	0.848933
RNF185	Non-nuclear-localized	0.968898	1.56122	0.688254	0.411177
RNF5	Non-nuclear-localized	1.04541	0.638542	0.711213	0.335549
ROCK1	Non-nuclear-localized	1.30972	0.379943	1.7854	0.0609376
SCRIB	Nuclear-localized	1.13311	1.68705	0.574218	0.592887
SDC1	Non-nuclear-localized	0.919956	1.56451	0.766071	0.0190127
SDC4	Non-nuclear-localized	0.982927	2.96133	1.59109	0.000339272
SDCBP	Nuclear-localized	1.42886	0.227966	2.64797	0.000837244
SH2B1	Nuclear-localized	1.47401	1.42174	0.0520857	0.957047
SH3BP1	Nuclear-localized	0.775179	0.541289	0.518131	0.287215
SH3KBP1	Non-nuclear-localized	0.843839	1.0558	0.323294	0.477632
SHARPIN	Non-nuclear-localized	0.630226	0.607069	0.0540096	0.962304
SHC1	Non-nuclear-localized	1.29866	1.37956	0.0871911	0.896992
SHROOM3	Non-nuclear-localized	0.674102	1.62084	1.2657	0.000243676
SIPA1L3	Nuclear-localized	1.09432	1.44037	0.396408	0.534286
SIRPA	Non-nuclear-localized	0.877375	1.46386	0.738509	0.060865
SLC16A3	Nuclear-localized	1.01166	1.37755	0.445386	0.233979
SLC3A2	Nuclear-localized	1.01508	5.20658	2.35874	0.000179014
SLC9A1	Nuclear-localized	0.98338	0.355865	1.46642	0.01338
SMPX	Nuclear-localized	1.09948	1.07013	0.0390332	0.789635
SORBS1	Nuclear-localized	1.40423	0.840751	0.740032	0.0289754
SORBS2	Nuclear-localized	0.848171	0.887876	0.0660034	0.80089
SORBS3	Nuclear-localized	0.872524	0.841969	0.0514293	0.919333
SOS1	Non-nuclear-localized	1.04615	4.11618	1.97621	0.0593327
SPTBN1	Nuclear-localized	0.922153	0.850944	0.115941	0.863083
SPTLC1	Non-nuclear-localized	1.06754	0.661085	0.691389	0.476909
SRC	Nuclear-localized	1.25156	1.2544	0.00327264	0.995168
SRCIN1	Non-nuclear-localized	1.12743	0.84234	0.420564	0.0830833
SSH1	Non-nuclear-localized	1.45851	0.589533	1.30685	0.174729
SSX2IP	Nuclear-localized	0.89659	0.631643	0.505339	0.330261
STARD13	Non-nuclear-localized	0.935336	1.43738	0.619881	0.224438
STAT3	Nuclear-localized	0.984242	0.274113	1.84424	0.0380771
SVIL	Nuclear-localized	0.767147	1.76242	1.19998	0.00726495
SYK	Nuclear-localized	1.25323	0.807778	0.633622	0.0684168
SYNM	Non-nuclear-localized	0.967953	0.622175	0.637617	0.0352415
TES	Nuclear-localized	0.815308	0.744995	0.130115	0.77355
TESK1	Nuclear-localized	0.536679	0.72694	0.437776	0.648098
TGFB1I1	Nuclear-localized	1.23072	0.753773	0.707306	0.234773
THY1	Non-nuclear-localized	0.927767	1.67974	0.856404	0.0239338
TIAM1	Nuclear-localized	0.823004	1.20377	0.548592	0.0968682
TJP1	Non-nuclear-localized	0.972451	1.12215	0.206565	0.790155
TJP2	Nuclear-localized	0.955886	0.397206	1.26695	0.0290201
TLN1	Non-nuclear-localized	1.18727	0.574517	1.04723	0.324349
TNS1	Non-nuclear-localized	1.36691	1.67026	0.289158	0.564988
TRIO	Non-nuclear-localized	1.22191	0.51937	1.2343	0.0357781
TRIOBP	Nuclear-localized	1.00071	0.439866	1.18589	0.118581
TRIP6	Nuclear-localized	0.76863	1.23747	0.687035	0.153629
TRPC4	Non-nuclear-localized	1.07221	1.21296	0.177944	0.564695
TRPM7	Non-nuclear-localized	0.829116	4.15262	2.32438	0.0089164
TRPV4	Non-nuclear-localized	0.96954	1.05879	0.127045	0.672927
TSPAN1	Nuclear-localized	1.04738	1.27195	0.280262	0.16316
TUBA1B	Non-nuclear-localized	1.20499	1.73803	0.528428	0.560818
VASP	Non-nuclear-localized	1.2855	0.295442	2.12139	0.010224
VAV1	Non-nuclear-localized	1.46622	0.797464	0.878611	0.0164988
VAV2	Non-nuclear-localized	1.58791	0.713763	1.15361	0.0426032
VAV3	Non-nuclear-localized	0.843847	0.920103	0.124813	0.524544
VCL	Non-nuclear-localized	1.15707	6.14286	2.40843	0.00109495
VEZT	Nuclear-localized	1.00487	1.13682	0.177999	0.83375
VIM	Nuclear-localized	0.852232	0.888378	0.0599271	0.906746
WASF2	Non-nuclear-localized	1.13249	0.954226	0.2471	0.783153
WASL	Nuclear-localized	0.512075	0.584253	0.190236	0.808807
WIPF2	Nuclear-localized	0.973587	0.205901	2.24136	0.00326516
ZFYVE21	Non-nuclear-localized	1.19341	0.436424	1.45128	0.0816226
ZYX	Nuclear-localized	1.8681	0.559591	1.73913	0.0180276
